# Distinct prefrontal projections conversely orchestrate social competition and hierarchy

**DOI:** 10.1101/2023.01.04.522808

**Authors:** Tae-Yong Choi, Hyoungseok Jeon, Sejin Jeong, Eum Ji Kim, Jeongseop Kim, Yun Ha Jeong, Byungsoo Kang, Murim Choi, Ja Wook Koo

## Abstract

Social animals compete for limited resources, resulting in a social hierarchy. Although different neuronal subpopulations in the medial prefrontal cortex (mPFC), a hub brain region of social hierarchy, encode distinct social competition behaviors, their identities and associated molecular underpinnings have not yet been identified. In this study, we found that mPFC neurons projecting to the nucleus accumbens (mPFC-NAc) encode social winning behavior, whereas mPFC neurons projecting to the ventral tegmental area (mPFC-VTA) encode social losing behavior by monitoring and manipulating neural circuit activity. High-throughput single-cell transcriptomic analysis and projection-specific genetic manipulation revealed that the expression level of POU domain, class 3, transcription factor 1 (*Pou3f1*) in mPFC-VTA neurons controls social hierarchy. Optogenetic activation of mPFC-VTA neurons increases *Pou3f1* expression and lowers social rank. Together, these data demonstrate that discrete activity and gene expression in separate mPFC projections oppositely orchestrate social competition and hierarchy.
