## Supplemental Table 1 for "Distinct prefrontal projections conversely orchestrate social competition and hierarchy"

### Sheet: Supplementary Table 1
Table S1. Summary of cell filtering process, related to Figure 4.
Sample		Filtering criteria				# of cells
		Gene	Mt %	Ribo %	Hb %	Raw	Filtered
Rank 1	Sample 1	500<nGene<6000	<10%	<10%	<10%	6126	3264
	Sample 2	200<nGene<4500	<10%	<10%	<10%	2551	2075
	Sample 3	200<nGene<4500	<10%	<10%	<10%	1838	1464
	Sample 4	300<nGene<6000	<10%	<10%	<10%	3454	1672
	Sample 5	400<nGene<5000	<10%	<10%	<10%	9483	6797
Rank 4	Sample 1	700<nGene<6500	<10%	<10%	<10%	10103	1426
	Sample 2	200<nGene<4500	<10%	<10%	<10%	2321	2011
	Sample 3	200<nGene<4500	<10%	<10%	<10%	4630	3841
	Sample 4	350<nGene<4000	<10%	<10%	<10%	8605	5438
	Sample 5	350<nGene<4000	<10%	<10%	<10%	15826	13421
● nGene: the number of genes expressed in a cell
● Mt %: the percentage of mitochndrial genes in a cell
● Ribo %: the percentage of ribosomal genes in a cell
● Hb %: the percentage of hemoglobin genes in a cell
