## Supplemental Table 2 for "Distinct prefrontal projections conversely orchestrate social competition and hierarchy"

### Sheet: Supplementary Table 2
Table S2. Summary of annotation of clustered cell types and cell numbers and ratio, related to Figure 4.
Annotation	Rank 1		Rank 4		Total
	Cell number	Percent (%)	Cell number	Percent (%)	Cell number	Percent (%)
Neurons	5325	34.8677	9558	36.5688	14883	35.9415
Astrocytes	3651	23.9065	5637	21.5671	9288	22.4299
Olidodendrocytes	1483	9.71058	3003	11.4895	4486	10.8334
Endothelial cells	1459	9.55343	2655	10.158	4114	9.93504
Microglia	1783	11.675	2635	10.0815	4418	10.6692
Fibroblasts	794	5.19906	1492	5.70838	2286	5.52054
Epithelial cells	212	1.38816	321	1.22814	533	1.28716
Macrophages	295	1.93164	97	0.371121	392	0.946654
Etc.	270	1.76794	739	2.82741	1009	2.43667
Total	15272	100	26137	100	41409	100
