## Supplemental Table 3 for "Distinct prefrontal projections conversely orchestrate social competition and hierarchy"

### Sheet: Summary of statistics
	Table S3. Summary of statistical analyses, related to Figure 1, 2, 3, 4, 5, and 6.
	Figure	Groups		Mean ± SEM	N	Test used	P value
	1D	mPFC	CTL	26.11 ± 3.66	5	One-way ANOVA with Tukey's test	P < 0.001
			Win	47.11 ± 2.13	5
			Lose	44.32 ± 1.74	5
			CTL vs Win				P < 0.001
			CTL vs Lose				P < 0.001
			Win vs Lose				P = 0.6415
	1E	NAc	CTL	28.14 ± 1.35	5	One-way ANOVA with Tukey's test	P < 0.001
			Win	48.33 ± 2.13	5
			Lose	34.21 ± 3.53	5
			CTL vs Win				P < 0.001
			CTL vs Lose				P = 0.2405
			Win vs Lose				P = 0.0047
		VTA	CTL	32.57 ± 2.03	5	One-way ANOVA with Tukey's test	P = 0.0044
			Win	34.08 ± 1.54	5
			Lose	43.89 ± 2.52	5
			CTL vs Win				P = 0.8653
			CTL vs Lose				P = 0.0059
			Win vs Lose				P = 0.0148
	1H	Control	EYFP	3.90 ± 0.55	6	Student's t-test (unpaired, two-tailed)	P = 0.6596
			mCherry	3.29 ± 1.21	6
		Winner	EYFP	21.90 ± 3.14	6	Student's t-test (unpaired, two-tailed)	P < 0.001
			mCherry	3.54 ± 0.93	6
		Loser	EYFP	6.38 ± 1.48	6	Student's t-test (unpaired, two-tailed)	P = 0.0065
			mCherry	28.42 ± 6.27	6
	2C	EYFP vs taCasp3		14:4	18	Chi-square test (two-sided)	P < 0.001
	2D	Push	EYFP	1.44 ± 0.29	18	Mann-Whitney U test (two-tailed)	P = 0.0403
			taCasp3	0.67 ± 0.21	18
		Resistance	EYFP	0.56 ± 0.18	18	Mann-Whitney U test (two-tailed)	P = 0.4763
			taCasp3	0.67 ± 0.14	18
		Retreat	EYFP	0.56 ± 0.23	18	Mann-Whitney U test (two-tailed)	P = 0.0135
			taCasp3	1.33 ± 0.23	18
	2G	EYFP vs taCasp3		5:15	20	Chi-square test (two-sided)	P = 0.0016
	2H	Push	EYFP	1.35 ± 0.24	20	Mann-Whitney U test (two-tailed)	P = 0.0480
			taCasp3	2.45 ± 0.41	20
		Resistance	EYFP	1.45 ± 0.32	20	Mann-Whitney U test (two-tailed)	P = 0.8526
			taCasp3	1.50 ± 0.29	20
		Retreat	EYFP	1.75 ± 0.29	20	Mann-Whitney U test (two-tailed)	P = 0.0086
			taCasp3	0.75 ± 0.23	20
	2M	0 (Day)	EYFP	0.00 ± 0.00	7	Mann-Whitney U test (two-tailed)	P = 0.0030
			hChR2	1.00 ± 0.21	12
		1 (Day)	EYFP	0.00 ± 0.00	7	Mann-Whitney U test (two-tailed)	P = 0.0100
			hChR2	0.83 ± 0.21	12
		2 (Day)	EYFP	0.00 ± 0.00	7	Mann-Whitney U test (two-tailed)	P = 0.0100
			hChR2	0.83 ± 0.21	12
		3 (Day)	EYFP	0.00 ± 0.00	7	Mann-Whitney U test (two-tailed)	P = 0.0100
			hChR2	0.83 ± 0.21	12
	2N	Push	Light off	1.00 ± 0.30	12	Mann-Whitney U test (two-tailed)	P = 0.0010
			Light on	4.67 ± 0.81	12
		Resistance	Light off	1.17 ± 0.52	12	Mann-Whitney U test (two-tailed)	P = 0.0205
			Light on	3.25 ± 0.80	12
		Retreat	Light off	1.58 ± 0.19	12	Mann-Whitney U test (two-tailed)	P = 0.0415
			Light on	0.75 ± 0.28	12
	2S	0 (Day)	EYFP	0.00 ± 0.00	8	Mann-Whitney U test (two-tailed)	P = 0.0044
			hChR2	-0.92 ± 0.21	13
		1 (Day)	EYFP	0.00 ± 0.00	8	Mann-Whitney U test (two-tailed)	P = 0.0180
			hChR2	-0.54 ± 0.14	13
		2 (Day)	EYFP	0.00 ± 0.00	8	Mann-Whitney U test (two-tailed)	P = 0.0456
			hChR2	-0.46 ± 0.14	13
		3 (Day)	EYFP	0.00 ± 0.00	8	Mann-Whitney U test (two-tailed)	P = 0.0456
			hChR2	-0.46 ± 0.14	13
	2T	Push	Light off	1.58 ± 0.15	13	Mann-Whitney U test (two-tailed)	P = 0.2828
			Light on	2.17 ± 0.32	13
		Resistance	Light off	0.67 ± 0.19	13	Mann-Whitney U test (two-tailed)	P = 0.0206
			Light on	1.58 ± 0.29	13
		Retreat	Light off	0.58 ± 0.15	13	Mann-Whitney U test (two-tailed)	P = 0.0019
			Light on	1.75 ± 0.13	13
	3L	Push	Before	0.02 ± 0.18	75	Wilcoxon matched-pairs signed rank test (two-tailed)	P < 0.001
			After	2.03 ± 0.28	75
	3M	Retreat	Before	0.23 ± 0.18	91	Wilcoxon matched-pairs signed rank test (two-tailed)	P = 0.2074
			After	0.28 ± 0.34	91
	3N	Push	Before	0.63 ± 0.38	47	Student's t-test (paired, two-tailed)	P = 0.3003
			After	0.96 ± 0.40	47
	3O	Retreat	Before	0.07 ± 0.16	111	Wilcoxon matched-pairs signed rank test (two-tailed)	P < 0.001
			After	2.17 ± 0.27	111
	4D	C1_Nptx2	R1	0.31 ± 0.02	1331	Wilcoxon Rank-Sum test	P < 0.001
			R4	0.50 ± 0.02	2100
		C1_Nrn1	R1	0.85 ± 0.02	1331	Wilcoxon Rank-Sum test	P < 0.001
			R4	1.04 ± 0.02	2100
		C1_Cnih3	R1	0.61 ± 0.02	1331	Wilcoxon Rank-Sum test	P < 0.001
			R4	0.75 ± 0.02	2100
		C1_Ankrd33b	R1	0.48 ± 0.02	1331	Wilcoxon Rank-Sum test	P < 0.001
			R4	0.61 ± 0.02	2100
		C1_Mpv17	R1	0.23 ± 0.01	1331	Wilcoxon Rank-Sum test	P = 1.0000
			R4	0.21 ± 0.01	2100
		C8_Nptx2	R1	0.07 ± 0.02	219	Wilcoxon Rank-Sum test	P = 1.0000
			R4	0.11 ± 0.02	308
		C8_Nrn1	R1	0.32 ± 0.04	219	Wilcoxon Rank-Sum test	P = 0.3348
			R4	0.51 ± 0.05	308
		C8_Cnih3	R1	0.28 ± 0.04	219	Wilcoxon Rank-Sum test	P = 1.0000
			R4	0.26 ± 0.03	308
		C8_Ankrd33b	R1	0.40 ± 0.05	219	Wilcoxon Rank-Sum test	P = 1.0000
			R4	0.38 ± 0.04	308
		C8_Mpv17	R1	0.29 ± 0.04	219	Wilcoxon Rank-Sum test	P = 0.0451
			R4	0.15 ± 0.03	308
	4E	C0_Pou3f1	R1	0.05 ± 0.01	1346	Wilcoxon Rank-Sum test	P = 1.0000
			R4	0.04 ± 0.01	2361
		C3_Pou3f1	R1	1.09 ± 0.04	449	Wilcoxon Rank-Sum test	P < 0.001
			R4	1.38 ± 0.03	675
	4F	C1_Nptx2	R1	2.26 ± 0.86	24	Mann-Whitney U test (two-tailed)	P = 0.0177
			R4	0.75 ± 0.21	21
		C1_Nrn1	R1	1.68 ± 0.50	25	Mann-Whitney U test (two-tailed)	P = 0.6581
			R4	0.95 ± 0.11	21
		C1_Cnih3	R1	1.73 ± 0.29	25	Mann-Whitney U test (two-tailed)	P = 0.6661
			R4	1.61 ± 0.36	21
		C1_Ankrd33b	R1	2.03 ± 0.68	25	Mann-Whitney U test (two-tailed)	P = 0.7890
			R4	1.43 ± 0.29	21
		C1_Mpv17	R1	1.64 ± 0.44	25	Mann-Whitney U test (two-tailed)	P = 0.4806
			R4	1.20 ± 0.37	21
		C8_Nptx2	R1	1.68 ± 0.71	11	Mann-Whitney U test (two-tailed)	P = 0.0751
			R4	1.14 ± 0.48	15
		C8_Nrn1	R1	1.16 ± 0.20	11	Student's t-test (unpaired, two-tailed)	P = 0.8371
			R4	1.11 ± 0.17	15
		C8_Cnih3	R1	0.99 ± 0.20	11	Mann-Whitney U test (two-tailed)	P = 0.8722
			R4	3.79 ± 2.80	15
		C8_Ankrd33b	R1	1.28 ± 0.29	11	Mann-Whitney U test (two-tailed)	P = 0.1085
			R4	3.72 ± 1.37	15
		C8_Mpv17	R1	1.30 ± 0.29	11	Mann-Whitney U test (two-tailed)	P = 0.9884
			R4	1.54 ± 0.44	15
	4G	C0_Pou3f1	R1	6.22 ± 2.67	9	Mann-Whitney U test (two-tailed)	P = 0.9182
			R4	3.46 ± 1.14	7
		C3_Pou3f1	R1	3.79 ± 1.33	11	Student's t-test (unpaired, two-tailed)	P = 0.0392
			R4	12.35 ± 3.40	13
	5E	1 (Day)	Scrambled	0.00 ± 0.00	6	Mann-Whitney U test (two-tailed)	P = 0.0023
			Pou3f1 K/D	1.33 ± 0.28	12
		2 (Day)	Scrambled	0.00 ± 0.00	6	Mann-Whitney U test (two-tailed)	P = 0.0034
			Pou3f1 K/D	1.42 ± 0.29	12
		3 (Day)	Scrambled	0.00 ± 0.00	6	Mann-Whitney U test (two-tailed)	P = 0.0034
			Pou3f1 K/D	1.42 ± 0.29	12
	5F	Push	Before K/D	0.67 ± 0.19	12	Wilcoxon matched-pairs signed rank test (two-tailed)	P = 0.0010
			After K/D	2.00 ± 0.21	12
		Resistance	Before K/D	0.75 ± 0.18	12	Wilcoxon matched-pairs signed rank test (two-tailed)	P = 0.8125
			After K/D	1.17 ± 0.39	12
		Retreat	Before K/D	1.75 ± 0.13	12	Wilcoxon matched-pairs signed rank test (two-tailed)	P = 0.0039
			After K/D	0.33 ± 0.14	12
	5G	Time in platform	Before K/D	56.56 ± 20.49	12	Wilcoxon matched-pairs signed rank test (two-tailed)	P < 0.001
			After K/D	413.92 ± 96.82	12
		Rank in WBA test	Before K/D	3.33 ± 0.14	12	Wilcoxon matched-pairs signed rank test (two-tailed)	P < 0.001
			After K/D	2.00 ± 0.17	12
	5K	1 (Day)	EGFP	0.00 ± 0.00	6	Mann-Whitney U test (two-tailed)	P = 0.0075
			Pou3f1 O/E	-0.83 ± 0.17	12
		2 (Day)	EGFP	0.00 ± 0.00	6	Mann-Whitney U test (two-tailed)	P = 0.0075
			Pou3f1 O/E	-0.83 ± 0.17	12
		3 (Day)	EGFP	0.00 ± 0.00	6	Mann-Whitney U test (two-tailed)	P = 0.0075
			Pou3f1 O/E	-0.83 ± 0.17	12
	5L	Push	Before O/E	1.75 ± 0.22	12	Wilcoxon matched-pairs signed rank test (two-tailed)	P = 0.0137
			After O/E	0.67 ± 0.22	12
		Resistance	Before O/E	0.83 ± 0.30	12	Wilcoxon matched-pairs signed rank test (two-tailed)	P = 0.5625
			After O/E	0.58 ± 0.15	12
		Retreat	Before O/E	0.17 ± 0.11	12	Wilcoxon matched-pairs signed rank test (two-tailed)	P = 0.0078
			After O/E	1.50 ± 0.29	12
	5M	Time in platform	Before O/E	684.92 ± 68.39	12	Student's t-test (paired, two-tailed)	P = 0.0023
			After O/E	311.93 ± 78.09	12
		Rank in WBA test	Before O/E	1.50 ± 0.15	12	Wilcoxon matched-pairs signed rank test (two-tailed)	P = 0.0020
			After O/E	2.42 ± 0.19	12
	6D	0 (Day)	R1/R2 + EYFP	0.00 ± 0.00	8	Mann-Whitney U test (two-tailed)	P < 0.001
			R1/R2 +hChR2	-1.75 ± 0.25	8
		1 (Day)	R1/R2 + EYFP	0.00 ± 0.00	8	Mann-Whitney U test (two-tailed)	P = 0.0014
			R1/R2 +hChR2	-1.63 ± 0.32	8
		2 (Day)	R1/R2 + EYFP	0.00 ± 0.00	8	Mann-Whitney U test (two-tailed)	P = 0.0070
			R1/R2 +hChR2	-1.25 ± 0.31	8
		3 (Day)	R1/R2 + EYFP	0.00 ± 0.00	8	Mann-Whitney U test (two-tailed)	P = 0.0256
			R1/R2 +hChR2	-1.13 ± 0.35	8
	6E	C0_Pou3f1	R1/R2 + EYFP	2.87 ± 1.19	9	Kruskal-Wallis test with Dunn's test	P = 0.3612
			R1/R2 +hChR2	1.52 ± 0.79	11
			R3/R4 + EYFP	0.96 ± 0.36	10
		C3_Pou3f1	R1/R2 + EYFP	1.85 ± 0.56	15	One-way ANOVA with Tukey's test	P = 0.0345
			R1/R2 +hChR2	7.88 ± 2.89	10
			R3/R4 + EYFP	4.49 ± 1.17	13
		C3_Pou3f1	R1/R2 + EYFP vs R1/R2 + hChR2				P = 0.0265
			R1/R2 + EYFP vs R3/R4 + EYFP				P = 0.4150
			R1/R2 + hChR2 + R3/R4 + EYFP				P = 0.3091
			R1/R2 + EYFP vs R1/R2 + hChR2			Student's t-test (unpaired, two-tailed)	P = 0.0210
			R1/R2 + EYFP vs R3/R4 + EYFP			Student's t-test (unpaired, two-tailed)	P = 0.0436
			R1/R2 + hChR2 + R3/R4 + EYFP			Student's t-test (unpaired, two-tailed)	P = 0.2471
	Figure	Groups		Mean ± SEM	N	Test used	P value
	S1B	LHA	CTL	31.17 ± 1.89	5	One-way ANOVA with Tukey's test	P = 0.0944
			Win	36.56 ± 1.52	5
			Lose	32.20 ± 1.62	5
		MDT	CTL	30.61 ± 1.21	5	One-way ANOVA with Tukey's test	P = 0.7047
			Win	32.61 ± 1.87	5
			Lose	32.17 ± 2.05	5
		BLA	CTL	30.62 ± 1.59	5	One-way ANOVA with Tukey's test	P = 0.5090
			Win	33.54 ± 1.27	5
			Lose	31.09 ± 2.49	5
		PAG	CTL	33.28 ± 2.81	5	One-way ANOVA with Tukey's test	P = 0.7679
			Win	30.05 ± 2.51	5
			Lose	32.08 ± 2.57	5
	S1D	c-fos+/EGFP+ (%)	CTL	13.42 ± 1.18	3	One-way ANOVA with Tukey's test	P = 0.9176
			R1	12.33 ± 1.67	7
			R4	12.55 ± 1.39	7
	S1E	c-fos+/mCherry+ (%)	CTL	6.20 ± 1.23	3	One-way ANOVA with Tukey's test	P = 0.8967
			R1	6.79 ± 1.24	7
			R4	6.19 ± 0.69	7
	S1F	c-fos+	CTL	79.33 ± 13.57	3	One-way ANOVA with Tukey's test	P = 0.1667
			R1	100.00 ± 9.02	7
			R4	116.43 ± 11.73	7
	S1G	EGFP+	CTL	96.00 ± 12.01	3	One-way ANOVA with Tukey's test	P = 0.2787
			R1	87.29 ± 9.17	7
			R4	74.86 ± 5.01	7
	S1H	mCherry+	CTL	95.33 ± 9.17	3	One-way ANOVA with Tukey's test	P = 0.6823
			R1	92.00 ± 4.18	7
			R4	100.71 ± 9.19	7
	S2B	50 pA	R1	4.13 ± 0.93	15	Mann-Whitney U test (two-tailed)	P = 0.8325
			R4	4.09 ± 0.92	22
		100 pA	R1	13.47 ± 0.95	15	Mann-Whitney U test (two-tailed)	P = 0.2097
			R4	11.55 ± 1.08	22
		150 pA	R1	19.47 ± 1.13	15	Mann-Whitney U test (two-tailed)	P = 0.1806
			R4	17.18 ± 1.17	22
		200 pA	R1	23.87 ± 1.47	15	Mann-Whitney U test (two-tailed)	P = 0.1652
			R4	21.27 ± 1.22	22
		250 pA	R1	26.93 ± 1.85	15	Mann-Whitney U test (two-tailed)	P = 0.2125
			R4	24.18 ± 1.36	22
		300 pA	R1	28.80 ± 2.04	15	Mann-Whitney U test (two-tailed)	P = 0.2129
			R4	25.64 ± 1.45	22
		350 pA	R1	30.80 ± 2.25	15	Mann-Whitney U test (two-tailed)	P = 0.1478
			R4	26.73 ± 1.55	22
		400 pA	R1	31.73 ± 2.38	15	Mann-Whitney U test (two-tailed)	P = 0.1083
			R4	27.18 ± 1.71	22
	S2D	Rheobase (pA)	R1	-90.00 ± 7.04	15	Student's t-test (unpaired, two-tailed)	P = 0.4869
			R4	-98.18 ± 8.31	22
	S2E	Cm (pF)	R1	91.04 ± 4.25	15	Student's t-test (unpaired, two-tailed)	P = 0.9882
			R4	90.94 ± 4.94	22
	S2F	RIn (MΩ)	R1	176.26 ± 11.95	15	Mann-Whitney U test (two-tailed)	P = 0.2019
			R4	153.01 ± 7.22	22
	S2G	RMP (mV)	R1	-67.81 ± 1.75	15	Student's t-test (unpaired, two-tailed)	P = 0.2866
			R4	-65.55 ± 1.25	22
	S2I	50 pA	R1	0.71 ± 0.50	14	Mann-Whitney U test (two-tailed)	P = 0.9344
			R4	0.82 ± 0.68	17
		100 pA	R1	8.86 ± 1.27	14	Student's t-test (unpaired, two-tailed)	P = 0.6518
			R4	8.12 ± 1.14	17
		150 pA	R1	17.86 ± 1.52	14	Student's t-test (unpaired, two-tailed)	P = 0.2430
			R4	15.65 ± 1.24	17
		200 pA	R1	24.43 ± 1.44	14	Student's t-test (unpaired, two-tailed)	P = 0.1597
			R4	21.88 ± 1.19	17
		250 pA	R1	29.00 ± 1.39	14	Student's t-test (unpaired, two-tailed)	P = 0.1883
			R4	26.71 ± 1.15	17
		300 pA	R1	32.57 ± 1.49	14	Student's t-test (unpaired, two-tailed)	P = 0.2899
			R4	30.59 ± 1.25	17
		350 pA	R1	35.57 ± 1.41	14	Mann-Whitney U test (two-tailed)	P = 0.2511
			R4	33.65 ± 1.43	17
		400 pA	R1	37.57 ± 1.33	14	Mann-Whitney U test (two-tailed)	P = 0.2229
			R4	36.12 ± 1.39	17
	S2K	Rheobase (pA)	R1	-113.60 ± 9.35	14	Student's t-test (unpaired, two-tailed)	P = 0.7950
			R4	-110.60 ± 6.89	17
	S2L	Cm (pF)	R1	104.36 ± 6.79	14	Student's t-test (unpaired, two-tailed)	P = 0.3017
			R4	112.78 ± 4.64	17
	S2M	RIn (MΩ)	R1	135.39 ± 7.69	14	Mann-Whitney U test (two-tailed)	P = 0.9221
			R4	133.03 ± 6.61	17
	S2N	RMP (mV)	R1	-69.51 ± 1.11	14	Student's t-test (unpaired, two-tailed)	P = 0.9708
			R4	-69.46 ± 1.01	17
	S2O	mPFC-NAc	EYFP	36.52 ± 2.17	10	Student's t-test (unpaired, two-tailed)	P = 0.4740
			taCasp3	39.59 ± 3.59	10
	S2P	mPFC-VTA	EYFP	38.81 ± 2.19	9	Student's t-test (unpaired, two-tailed)	P = 0.5039
			taCasp3	36.62 ± 2.32	10
	S3Q	Approach	Before	0.08 ± 0.27	31	Student's t-test (paired, two-tailed)	P < 0.001
			After	1.36 ± 0.43	31
	S3R	Resistance	Before	0.04 ± 0.60	24	Wilcoxon matched-pairs signed rank test (two-tailed)	P = 0.0016
			After	1.51 ± 0.78	24
	S3S	Approach	Before	0.63 ± 0.27	23	Student's t-test (paired, two-tailed)	P = 0.0598
			After	1.27 ± 0.40	23
	S3T	Resistance	Before	0.24 ± 0.75	18	Student's t-test (paired, two-tailed)	P = 0.3624
			After	0.91 ± 0.86	18
	S3U	Active retreat	Before	0.27 ± 0.19	79	Wilcoxon matched-pairs signed rank test (two-tailed)	P = 0.2963
			After	0.44 ± 0.35	79
	S3V	Passive retreat	Before	-0.07 ± 0.43	12	Student's t-test (paired, two-tailed)	P = 0.4874
			After	-0.78 ± 1.25	12
	S3W	After retreat	Before	0.13 ± 0.17	98	Wilcoxon matched-pairs signed rank test (two-tailed)	P < 0.001
			After	2.27 ± 0.29	98
	S3X	Passive retreat	Before	-0.43 ± 0.43	13	Student's t-test (paired, two-tailed)	P = 0.0068
			After	1.34 ± 0.83	13
	S3Y	After retreat	Active retreat	0.44 ± 0.35	79	Mann-Whitney U test (two-tailed)	P = 0.4063
			Passive retreat	-0.78 ± 1.25	12
	S3Z	After retreat	Active retreat	2.27 ± 0.29	98	Mann-Whitney U test (two-tailed)	P = 0.2000
			Passive retreat	1.34 ± 0.83	13
	S4G	Ly6a mRNA (fold change)	R1	7.13 ± 2.92	34	Mann-Whitney U test (two-tailed)	P = 0.8221
			R4	13.08 ± 4.16	36
	S4H	Nrip3 mRNA (fold change)	R1	1.82 ± 0.42	20	Mann-Whitney U test (two-tailed)	P = 0.9201
			R4	1.96 ± 0.50	20
	S4I	Nptx2	R1	2.08 ± 0.62	35	Mann-Whitney U test (two-tailed)	P = 0.0036
			R4	0.91 ± 0.23	36
		Nrn1	R1	1.53 ± 0.36	36	Mann-Whitney U test (two-tailed)	P = 0.5249
			R4	1.01 ± 0.10	36
		Cnih3	R1	1.51 ± 0.22	34	Mann-Whitney U test (two-tailed)	P = 0.7195
			R4	2.63 ± 1.28	36
		Ankrd33b	R1	2.02 ± 0.62	34	Mann-Whitney U test (two-tailed)	P = 0.2047
			R4	2.09 ± 0.46	36
		Mpv17	R1	1.60 ± 0.40	34	Mann-Whitney U test (two-tailed)	P = 0.4960
			R4	1.30 ± 0.28	36
	S4J	Pou3f1	R1	6.40 ± 2.41	20	Mann-Whitney U test (two-tailed)	P = 0.2395
			R4	7.10 ± 1.50	20
	S5B	Pou3f1+/EGFP+ (%)	Scr shRNA	60.50 ± 4.12	5	Student's t-test (unpaired, two-tailed)	P = 0.0071
			Pou3f1 shRNA	39.66 ± 4.09	5
	S5D	Pou3f1+/EGFP+ (%)	EGFP	57.11 ± 4.87	5	Student's t-test (unpaired, two-tailed)	P = 0.0110
			Pou3f1-EGFP	74.36 ± 1.93	5
	S5F	5 min	R1	172.41 ± 13.32	24	Friedman test with Dunn's test	P < 0.001
			R2	85.19 ± 14.58	24
			R3	14.11 ± 7.40	24
			R4	7.75 ± 2.83	24
		10 min	R1	401.98 ± 20.77	24	Friedman test with Dunn's test	P < 0.001
			R2	231.92 ± 29.40	24
			R3	42.58 ± 14.80	24
			R4	14.10 ± 5.33	24
		15 min	R1	655.35 ± 30.25	24	Friedman test with Dunn's test	P < 0.001
			R2	384.34 ± 42.73	24
			R3	59.78 ± 16.68	24
			R4	22.09 ± 6.47	24
		20 min	R1	891.85 ± 41.18	24	Friedman test with Dunn's test	P < 0.001
			R2	487.22 ± 44.12	24
			R3	83.46 ± 17.55	24
			R4	29.96 ± 8.60	24
	S5G	Time in platform (s)	R1	891.85 ± 41.18	24	Friedman test with Dunn's test	P < 0.001
			R2	487.22 ± 44.12	24
			R3	83.46 ± 17.55	24
			R4	29.96 ± 8.60	24
	S6B	Nrip3 mRNA (fold change)	R1/R2 + EYFP	1.31 ± 0.18	24	Kruskal-Wallis test with Dunn's test	P = 0.0883
			R1/R2 + hChR2	2.06 ± 0.34	25
			R3/R4 + EYFP	2.38 ± 0.40	25
		Nrip3 mRNA (Z, fold change)	R1/R2 + EYFP	0.00 ± 0.20	24	Kruskal-Wallis test with Dunn's test	P = 0.9697
			R1/R2 + hChR2	0.00 ± 0.20	25
			R3/R4 + EYFP	0.00 ± 0.20	25
	S6C	Pou3f1 in mPFC-VTA (fold change)	R1/R2 + EYFP	2.36 ± 0.64	24	Kruskal-Wallis test with Dunn's test	P = 0.9044
			R1/R2 + hChR2	4.55 ± 1.51	21
			R3/R4 + EYFP	2.93 ± 0.73	23
